# Phylogenetic distribution and expression pattern analyses identified a divergent basal body assembly protein involved in land plant spermatogenesis

**DOI:** 10.1101/2021.07.25.453666

**Authors:** Shizuka Koshimizu, Naoki Minamino, Tomoaki Nishiyama, Emiko Yoro, Kazuo Ebine, Keiko Sakakibara, Takashi Ueda, Kentaro Yano

## Abstract

Oogamy is a form of sexual reproduction and evolved independently in animals, fungi, and plants. In streptophyte plants, Charophyceae, Coleochaetophyceae, bryophytes, lycophytes, ferns (monilophytes), and some gymnosperms (Cycads and Ginkgo) utilize spermatozoids as the male gamete. Plant spermatozoids commonly possess characteristic structures such as the spline, which consists of a microtubule array, the multilayered structure (MLS) in which the uppermost layer is continuum of the spline, and multiple flagella. However, the molecular mechanisms underpinning plant spermatogenesis remain to be elucidated. To identify the genes involved in plant spermatogenesis, we performed computational analyses and successfully found deeply divergent *BLD10*s by combining multiple methods and omics-data. We then validated the functions of candidate genes in the liverwort *Marchantia polymorpha* and the moss *Physcomitrium patens* and found that Mp*BLD10* and Pp*BLD10* are required for normal basal body and flagella formation. Mp*bld10* mutants exhibited defects in remodeling of the cytoplasm and nucleus during spermatozoid formation, thus Mp*BLD10* should be involved in chromatin reorganization and elimination of the cytoplasm during spermiogenesis. Streptophyte BLD10s are orthologous to BLD10/CEP135 family proteins, which function in basal body assembly, but we found that BLD10s evolved especially fast in land plants and MpBLD10 might obtain additional functions in spermatozoid formation through the fast molecular evolution. This study provides a successful example of combinatorial study from evolutionary and molecular genetic perspectives that elucidated a function of the key protein of the basal body formation that fast evolved in land plants.
