## Supplementary Tables for "Phylogenetic distribution and expression pattern analyses identified a divergent basal body assembly protein involved in land plant spermatogenesis"

### Sheet: S1
Supplementary Table S1. The list of candidate genes with annotation.
Protein family groups	Marchantia gene ID	Marchantia description	Thalli TPM	Antheridium TPM	Physcomitrium gene ID	Physcomitrium description	Gametophore TPM	Antheridium TPM	Chara gene ID	Selaginella geng ID	Ginkgo gene ID	Best hit animals or Chlamydomonas gene ID	Description of best hit animals or Chlamydomonas gene	Bit score	Identity	E-value	Coverage
Group69	Mapoly0005s0053		17.99	47.17	Pp3c15_12690		55.2433	103.83	g40749	403744	Gb_16111, Gb_16112	XP_026171274.1	coiled-coil domain-containing protein 186 isoform X1 [Mastacembelus armatus]	43.1	27.879	0.65	18.2955
					Pp3c9_12210		40.6633	55.6333
Group73	Mapoly0176s0001	PTHR13793//PTHR13793:SF94 - PHD FINGER PROTEINS // SUBFAMILY NOT MED (1 of 1)	15.9167	46.785	Pp3c11_12130	PTHR13793 - PHD FINGER PROTEINS (1 of 13)	23.2333	42.1567	g45468	444069	Gb_01687, Gb_25776, Gb_28286	PNW86879.1	hypothetical protein CHLRE_02g099601v5 [Chlamydomos reinhardtii]	61.2	39.286	7.54e-06	2.11132
					Pp3c7_14100	PTHR13793 - PHD FINGER PROTEINS (1 of 13)	21.685	49.1933
Group75	Mapoly0023s0053		0.276667	2.785	Pp3c24_11790		0.625	74.5533	g36891	404786, 406741, 406742, 409870, 413992, 418871, 429652, 443953, 445983	Gb_29134	XP_018952179.1	PREDICTED: LOW QUALITY PROTEIN: IQ domain-containing protein E-like [Cyprinus carpio]	42	23.77	0.35	32.0955
	Mapoly0031s0069		1.86667	41.83	Pp3c7_7710		0	24.66				XP_006859938.1	PREDICTED: IQ domain-containing protein E [Chrysochloris asiatica]	49.7	26.207	0.002	36.4796
	Mapoly0031s0154		0.02	2.505	Pp3c9_23290		0.0366667	59.5867				XP_017560610.1	PREDICTED: centrosomal protein of 128 kDa isoform X6 [Pygocentrus ttereri]	38.1	24.171	6	60.767
	Mapoly0139s0023		3.53667	41.575	Pp3c9_8390		8.9	46.94
Group89	Mapoly0029s0108	PTHR11693:SF21 - ATP SYNTHASE GAMMA CHAIN 1, CHLOROPLASTIC-RELATED (1 of 2)	3.47	20.455	Pp3c26_140	PTHR16088 - YY1 ASSOCIATED PROTEIN-RELATED (1 of 1)	8.37167	25.7033	g32188	76966	Gb_20931	XP_001624786.1	predicted protein [Nematostella vectensis]	67	39.604	6.18e-08	5.59361
Group90	Mapoly0068s0092	PF00013 - KH domain (KH_1) (1 of 16)	16.3767	100.22	Pp3c1_21140	PF00013 - KH domain (KH_1) (1 of 18)	24.2317	78.6033	g31172	426307, 430966, 445107	Gb_06444, Gb_25679	XP_026476856.1	far upstream element-binding protein 1 isoform X1 [Ctenocephalides felis]	38.5	32.787	9.4	10.8656
					Pp3c2_16330	PF00013 - KH domain (KH_1) (1 of 18)	21.7417	118.45
Group105	Mapoly0163s0016		10.5833	51.565	Pp3c13_8530		7.475	204.107	g45285	177087	Gb_05020, Gb_05021, Gb_15024	KII70227.1	Phosphatidylcholine-sterol acyltransferase [Thelohanellus kitauei]	48.5	40	0.005	13.1439
					Pp3c5_12440		23.7183	66.38
Group106	Mapoly0058s0074	PTHR12526:SF412 - GLYCOSYL TRANSFERASE FAMILY 1 PROTEIN (1 of 3)	11.1833	13.265	Pp3c18_17630	2.4.1.57 - Phosphatidylinositol alpha-mannosyltransferase / Phosphatidyl-myo-inositol alpha-mannosyltransferase (1 of 3)	11.93	38.4867	g8119	112065, 112125, 134452, 430175	Gb_19079, Gb_27708, Gb_34050	XP_017127962.1	PREDICTED: D-inositol 3-phosphate glycosyltransferase-like [Drosophila elegans]	45.1	30.657	0.13	12.3377
					Pp3c21_5280	2.4.1.57 - Phosphatidylinositol alpha-mannosyltransferase / Phosphatidyl-myo-inositol alpha-mannosyltransferase (1 of 3)	14.0867	45.5467
Group164	Mapoly0047s0113	K13172 - serine/arginine repetitive matrix protein 2 (SRRM2, SRM300) (1 of 2)	7.11	11.315	Pp3c5_28530	K13172 - serine/arginine repetitive matrix protein 2 (SRRM2, SRM300) (1 of 2)	15.58	21.2767	g31897	439529	Gb_08770, Gb_18601, Gb_19412, Gb_20672, Gb_40677
					Pp3c6_1100	K13172 - serine/arginine repetitive matrix protein 2 (SRRM2, SRM300) (1 of 2)	10.015	17.1233
Group166	Mapoly0006s0154	PTHR33827:SF3 - PROTEIN SAWADEE HOMEODOMAIN HOMOLOG 2 (1 of 1)	13.6433	56.45	Pp3c20_17640	PTHR33827:SF3 - PROTEIN SAWADEE HOMEODOMAIN HOMOLOG 2 (1 of 1)	13.7333	47.25	g8466	405582	Gb_03638, Gb_03942, Gb_33346	PIC48576.1	hypothetical protein B9Z55_007494 [Caenorhabditis nigoni]	43.9	28.09	0.027	20.2353
Group176	Mapoly0153s0025		14.62	35.005	Pp3c6_11480		8.94833	23.78	g24057	417601	Gb_25188
Group188	Mapoly0076s0086		33.5467	47.485	Pp3c9_14870		0.04	94.82	g52634	438541	Gb_20115, Gb_36953
					Pp3c9_14880		0	194.307
					Pp3c9_8340		48.07	61.6967
Group190	Mapoly0005s0021	PTHR31132:SF2 - EXPRESSED PROTEIN (1 of 1)	260.01	1141	Pp3c19_11100	PTHR31132:SF2 - EXPRESSED PROTEIN (1 of 4)	41.78	189.213	g48189	178549, 271239	Gb_24849	XP_020781826.1	anoctamin-4-like [Boleophthalmus pectinirostris]	39.3	25.234	2.5	29.1209
					Pp3c19_11106	PTHR31132:SF2 - EXPRESSED PROTEIN (1 of 4)	9.25833	83.8333
					Pp3c22_21710	PTHR31132:SF2 - EXPRESSED PROTEIN (1 of 4)	74.19	312.017
					Pp3c17_18420	PTHR24115:SF416 - PHRAGMOPLAST-ASSOCIATED KINESIN-RELATED PROTEIN 2 (1 of 2)	1.78333	45.61
Group218	Mapoly0061s0085	PF14868 - Domain of unknown function (DUF4487) (DUF4487) (1 of 1)	5.59667	53.08	Pp3c16_18660	PF14868 - Domain of unknown function (DUF4487) (DUF4487) (1 of 1)	15.6967	21.7267	g61877	410230	Gb_10688	XP_022322194.1	uncharacterized protein C1orf112 homolog isoform X1 [Crassostrea virginica]	44.7	26.957	0.29	11.1765
Group230	Mapoly0001s0460		0.393333	100.72	Pp3c9_9030	KOG4421 - Uncharacterized conserved protein (1 of 1)	0.0133333	12.7067	g23504	427424	Gb_03089, Gb_30854, Gb_30855, Gb_39501	XP_003930404.1	PREDICTED: centromere protein F [Saimiri boliviensis boliviensis]	43.5	23.977	0.75	44.395
Group239	Mapoly0016s0037		7.81667	13.23	Pp3c4_25200		5.62833	11.38	g24386	402286	Gb_02156, Gb_15751, Gb_25673	XP_024218831.1	uncharacterized protein LOC106688103, partial [Halyomorpha halys]	45.4	36.047	0.15	7.88973
Group240	Mapoly0060s0044	PF07681 - DoxX (DoxX) (1 of 1)	120.723	565.855	Pp3c14_24740	PTHR31474:SF1 - HR-LIKE LESION-INDUCING PROTEIN-RELATED (1 of 3)	20.9533	50.3367	g34891	169212, 85994	Gb_10334, Gb_21763	XP_001691849.1	predicted protein [Chlamydomos reinhardtii]	43.1	26.415	0.007	65.8228
					Pp3c24_9580	PTHR31474:SF1 - HR-LIKE LESION-INDUCING PROTEIN-RELATED (1 of 3)	61.3	106.007
Group242	Mapoly0044s0070	PTHR13734//PTHR13734:SF46 - TR-NUCLEOTIDYLTRANSFERASE/POLY A POLYMERASE FAMILY MEMBER // SUBFAMILY NOT MED (1 of 1)	9.25333	13.59	Pp3c4_5290	PTHR13734//PTHR13734:SF42 - TR-NUCLEOTIDYLTRANSFERASE/POLY A POLYMERASE FAMILY MEMBER // SUBFAMILY NOT MED (1 of 1)	4.50667	19.0267	g4381	428345	Gb_10945	XP_001618134.1	hypothetical protein NEMVEDRAFT_v1g225484, partial [Nematostella vectensis]	49.3	26.667	0.002	30.4124
Group248	Mapoly0001s0546		14.2567	48.28	Pp3c5_23700		21.0317	58.5733	g34048	440817	Gb_09456, Gb_12643, Gb_12644	NP_001039313.1	protein TSSC4 [Danio rerio]	47	38.095	0.012	11.6105
Group257	Mapoly0029s0143		39.9767	141.34	Pp3c17_23420		18.6133	38.0167	g32014	267361	Gb_17173	XP_013091306.1	PREDICTED: sec-independent protein translocase protein TatB-like [Biomphalaria glabrata]	40.4	25.676	0.2	25.3425
Group271	Mapoly0008s0002	PF05755 - Rubber elongation factor protein (REF) (REF) (1 of 3)	44.7067	259.605	Pp3c19_21240	PF05755 - Rubber elongation factor protein (REF) (REF) (1 of 2)	96.2967	139.957	g36719	146719, 81930	Gb_02268
	Mapoly0054s0059	PF05755 - Rubber elongation factor protein (REF) (REF) (1 of 3)	68.0833	347.995
Group277	Mapoly0122s0043	PF02810 - SEC-C motif (SEC-C) (1 of 3)	10.0867	11.9	Pp3c18_1310	PF02810 - SEC-C motif (SEC-C) (1 of 3)	7.69167	14.7067	g40624, g40627	404630	Gb_34610	XP_005954561.1	PREDICTED: protein translocase subunit SecA-like [Pantholops hodgsonii]	47	35.789	0.005	35.6322
Group296	Mapoly0169s0013		4.75667	6.605	Pp3c13_4080		6.465	15.5267	g41427	82324	Gb_14493
Group300	Mapoly0124s0020	PTHR19317:SF1 - PRA1 FAMILY PROTEIN 2 (1 of 1)	6.09333	11.245	Pp3c9_10810	PTHR19317:SF1 - PRA1 FAMILY PROTEIN 2 (1 of 1)	16.07	22.6933	g39602	186360	Gb_19254
Group308	Mapoly0016s0101		27.97	132.325	Pp3c3_10770		12.615	24.1433	g3553	166507, 426141	Gb_33669, Gb_33670
Group329	Mapoly0111s0055	KOG2398 - Predicted proline-serine-threonine phosphatase-interacting protein (PSTPIP) (1 of 1)	27.2867	39.865	Pp3c25_4850	PF10291 - Muniscin C-termil mu homology domain (muHD) (1 of 1)	35.5867	155.62	g26157, g26159	180354	Gb_27750
Group336	Mapoly0051s0054		137.947	233.04	Pp3c24_14860		59.6167	79.2267	g5757	418044	Gb_21429	XP_020618397.1	protein LLP homolog [Orbicella faveolata]	35	29.63	3.6	61.5385
Group337	Mapoly0096s0071		11.8	51.335	Pp3c26_8620		0.866667	96.2667	g37391	438381	Gb_28953	XP_003967347.2	PREDICTED: zinc finger protein 609-like isoform X1 [Takifugu rubripes]	46.6	31.731	0.063	9.77517
Group339	Mapoly0042s0051	PTHR14352:SF2 - HAUS AUGMIN-LIKE COMPLEX SUBUNIT 7 (1 of 1)	6.48333	36.175	Pp3c21_22490	PTHR14352:SF2 - HAUS AUGMIN-LIKE COMPLEX SUBUNIT 7 (1 of 1)	9.525	27.2267	g5742	122460	Gb_08880
Group344	Mapoly0160s0028	PF14780 - Domain of unknown function (DUF4477) (DUF4477) (1 of 1)	3.89667	8.615	Pp3c25_11530	PF14780 - Domain of unknown function (DUF4477) (DUF4477) (1 of 1)	4.165	6.81333	g6715	437283	Gb_07410	RMX57137.1	hypothetical protein pdam_00023165 [Pocillopora damicornis]	47	23.226	0.031	22.1733
Group351	Mapoly0049s0043	PF10441 - Urb2/Npa2 family (Urb2) (1 of 1)	4.23	4.67	Pp3c13_15040	PF10441 - Urb2/Npa2 family (Urb2) (1 of 1)	8.835	17.06	g39037	418814	Gb_18575	XP_020917620.2	unhealthy ribosome biogenesis protein 2 homolog [Exaiptasia pallida]	65.5	32.075	1.79e-08	4.39375
Group353	Mapoly0113s0049		45.4667	94.61	Pp3c20_3440		33.7367	84.7033	g36658	409640	Gb_22844	XP_028147946.1	eukaryotic translation initiation factor 4B-like, partial [Diabrotica virgifera virgifera]	49.3	36.905	0.009	7.52294

### Sheet: S2
Supplementary Table S2. The information of the references and download sites of the genome annotations.
Species	References	Download sites	Used for
Arabidopsis thaliana	Araport11, Cheng et al. 2017	Phytozome (Goodstein et al. 2012)	BLAST search
Oryza sativa	MSU Release 7.0, International Rice Genome Sequencing Project 2005; Ouyang et al. 2007	Phytozome (Goodstein et al. 2012)	BLAST search
Gnetum montanum	Wan et al. 2018	DRYAD (https://datadryad.org/stash/dataset/doi:10.5061/dryad.0vm37)	BLAST search
Picea abies	v1.0, Nystedt et al. 2013	ConGenIE (Sundell et al. 2015)	BLAST search
Pinus taeda	v1.0, Zimin et al. 2014	ConGenIE (Sundell et al. 2015)	BLAST search
Ginkgo biloba	Zhao et al. 2019	GigaDB (Sneddon et al. 2012)	OrthoFinder, BLAST search
Salvinia cucullata	v1.2, Li et al. 2018	FernBase (https://www.fernbase.org/)	BLAST search
Azolla filiculoides	v1.1, Li et al. 2018	FernBase (https://www.fernbase.org/)	BLAST search
Selaginella moellendorffii	v1.0, Banks et al. 2011	Phytozome (Goodstein et al. 2012)	BLAST search
Marchantia polymorpha	v3.1, Bowman et al. 2017	Phytozome (Goodstein et al. 2012)	OrthoFinder, RNA-seq, BLAST search
Physcomitrium patens	v3.3, Lang et al. 2018	Phytozome (Goodstein et al. 2012)	OrthoFinder, RNA-seq, BLAST search
Anthoceros punctatus	Li et al. 2020	https://www.hornworts.uzh.ch/en.html	BLAST search
Penium margaritaceum	jiao et al. 2020	http://bioinfo.bti.cornell.edu/cgi-bin/Penium/home.cgi	BLAST search
Mesotaenium endlicherianum	Cheng et al. 2019	https://figshare.com/articles/dataset/Genomes_of_subaerial_Zygnematophyceae_provide_insights_into_land_plant_evolution/9911876/1	BLAST search
Spirogloea muscicola	Cheng et al. 2019	https://figshare.com/articles/dataset/Genomes_of_subaerial_Zygnematophyceae_provide_insights_into_land_plant_evolution/9911876/1	BLAST search
Chara braunii	Nishiyama et al. 2018	NCBI (NCBI Resource Coordinators NR 2018)	OrthoFinder, BLAST search
Klebsormidium flaccidum	v1.1, Hori et al. 2014	http://www.plantmorphogenesis.bio.titech.ac.jp/~algae_genome_project/klebsormidium/index.html	BLAST search
Mesostigma viride	Wang et al. 2020	CNGBdb (Chen et al. 2020)	BLAST search
Chlorokybus atmophyticus	Wang et al. 2020	CNGBdb (Chen et al. 2020)	BLAST search
Chlamydomonas reinhardtii	v5.5, Merchant et al. 2007	Phytozome (Goodstein et al. 2012)	OrthoFinder, BLAST search
Homo sapiens	GRCh38	Ensembl (Yates et al. 2020)	OrthoFinder
Mus musculus	GRCm39	Ensembl (Yates et al. 2020)	OrthoFinder
References
Banks JA, Nishiyama T, Hasebe M, Bowman JL, Gribskov M, DePamphilis C, Albert VA, Aono N, Aoyama T, Ambrose BA, et al. 2011. The selaginella genome identifies genetic changes associated with the evolution of vascular plants. Science 332:960–963.
Bowman JL, Kohchi T, Yamato KT, Jenkins J, Shu S, Ishizaki K, Yamaoka S, Nishihama R, Nakamura Y, Berger F, et al. 2017. Insights into land plant evolution garnered from the Marchantia polymorpha genome. Cell 171:287-304.e15.
Chen FZ, You LJ, Yang F, Wang LN, Guo XQ, Gao F, Hua C, Tan C, Fang L, Shan RQ, et al. 2020. CNGBdb: China National GeneBank DataBase. Hereditas 42:799–809.
Cheng CY, Krishnakumar V, Chan AP, Thibaud-Nissen F, Schobel S, Town CD. 2017. Araport11: a complete reannotation of the Arabidopsis thaliana reference genome. Plant J. 89:789–804.
Cheng S, Xian W, Fu Y, Marin B, Keller J, Wu T, Sun W, Li X, Xu Y, Zhang Y, et al. 2019. Genomes of subaerial Zygnematophyceae provide insights into land plant evolution. Cell 179:1057-1067.e14.
Goodstein DM, Shu S, Howson R, Neupane R, Hayes RD, Fazo J, Mitros T, Dirks W, Hellsten U, Putnam N, et al. 2012. Phytozome: a comparative platform for green plant genomics. Nucleic Acids Res. 40.
Hori K, Maruyama F, Fujisawa T, Togashi T, Yamamoto N, Seo M, Sato S, Yamada T, Mori H, Tajima N, et al. 2014. Klebsormidium flaccidum genome reveals primary factors for plant terrestrial adaptation. Nat. Commun. 5:1–9.
International Rice Genome Sequencing Project. 2005. The map-based sequence of the rice genome. Nature 436:793–800.
Jiao C, Sørensen I, Sun X, Sun H, Behar H, Alseekh S, Philippe G, Palacio Lopez K, Sun L, Reed R, et al. 2020. The Penium margaritaceum genome: hallmarks of the origins of land plants. Cell 181:1097-1111.e12.
Lang D, Ullrich KK, Murat F, Fuchs J, Jenkins J, Haas FB, Piednoel M, Gundlach H, Van Bel M, Meyberg R, et al. 2018. The Physcomitrella patens chromosome-scale assembly reveals moss genome structure and evolution. Plant J. 93:515–533.
Li FW, Brouwer P, Carretero-Paulet L, Cheng S, De Vries J, Delaux PM, Eily A, Koppers N, Kuo LY, Li Z, et al. 2018. Fern genomes elucidate land plant evolution and cyanobacterial symbioses. Nat. Plants 4:460–472.
Li FW, Nishiyama T, Waller M, Frangedakis E, Keller J, Li Z, Fernandez-Pozo N, Barker MS, Bennett T, Blázquez MA, et al. 2020. Anthoceros genomes illuminate the origin of land plants and the unique biology of hornworts. Nat. Plants 6:259–272.
Merchant SS, Prochnik SE, Vallon O, Harris EH, Karpowicz SJ, Witman GB, Terry A, Salamov A, Fritz-Laylin LK, Maréchal-Drouard L, et al. 2007. The Chlamydomonas genome reveals the evolution of key animal and plant functions. Science 318:245–251.
NCBI Resource Coordinators NR. 2018. Database resources of the National Center for Biotechnology Information. Nucleic Acids Res. 46:D8–D13.
Nishiyama T, Sakayama H, de Vries J, Buschmann H, Saint-Marcoux D, Ullrich KK, Haas FB, Vanderstraeten L, Becker D, Lang D, et al. 2018. The Chara genome: secondary complexity and implications for plant terrestrialization. Cell 174:448-464.e24.
Nystedt B, Street NR, Wetterbom A, Zuccolo A, Lin YC, Scofield DG, Vezzi F, Delhomme N, Giacomello S, Alexeyenko A, et al. 2013. The norway spruce genome sequence and conifer genome evolution. Nature 497:579–584.
Ouyang S, Zhu W, Hamilton J, Lin H, Campbell M, Childs K, Thibaud-Nissen F, Malek RL, Lee Y, Zheng L, et al. 2007. The TIGR Rice Genome Annotation Resource: improvements and new features. Nucleic Acids Res. 35.
Sneddon TP, Li P, Edmunds SC. 2012. GigaDB: announcing the GigaScience database. Gigascience 1:11.
Sundell D, Mannapperuma C, Netotea S, Delhomme N, Lin YC, Sjödin A, Van de Peer Y, Jansson S, Hvidsten TR, Street NR. 2015. The Plant Genome Integrative Explorer Resource: PlantGenIE.org. New Phytol. 208:1149–1156.
Wan T, Liu ZM, Li LF, Leitch AR, Leitch IJ, Lohaus R, Liu ZJ, Xin HP, Gong YB, Liu Y, et al. 2018. A genome for gnetophytes and early evolution of seed plants. Nat. Plants 4:82–89.
Wang S, Li L, Li H, Sahu SK, Wang H, Xu Y, Xian W, Song B, Liang H, Cheng S, et al. 2020. Genomes of early-diverging streptophyte algae shed light on plant terrestrialization. Nat. Plants 6:95–106.
Yates AD, Achuthan P, Akanni W, Allen James, Allen Jamie, Alvarez-Jarreta J, Amode MR, Armean IM, Azov AG, Bennett R, et al. 2020. Ensembl 2020. Nucleic Acids Res. 48:D682–D688.
Zhao YP, Fan G, Yin PP, Sun S, Li N, Hong X, Hu G, Zhang H, Zhang FM, Han JD, et al. 2019. Resequencing 545 Ginkgo genomes across the world reveals the evolutionary history of the living fossil. Nat. Commun. 10:1–10.
Zimin A, Stevens KA, Crepeau MW, Holtz-Morris A, Koriabine M, Marçais G, Puiu D, Roberts M, Wegrzyn JL, de Jong PJ, et al. 2014. Sequencing and assembly of the 22-Gb loblolly pine genome. Genetics 196:875–890.

### Sheet: S3
Supplementary Table S3. The list of RNA-seq data downloaded from SRA.
Species	Accession No.	Used for
Ginkgo biloba	SRR10479782-SRR10479789	Reconstruction of gene models
Ginkgo biloba	SRR10913201-SRR10913203	Reconstruction of gene models
Ginkgo biloba	SRR10913210	Reconstruction of gene models
Ginkgo biloba	SRR10913212	Reconstruction of gene models
Ginkgo biloba	SRR11549028-SRR11549031	Reconstruction of gene models
Ginkgo biloba	SRR12882901-SRR12882911	Reconstruction of gene models
Ginkgo biloba	SRR2163230	Reconstruction of gene models
Ginkgo biloba	SRR2163232-SRR2163235	Reconstruction of gene models
Azolla filiculoides	SRX3570131-SRX3570142	Reconstruction of gene models
Selaginella moellendorffii	ERR2820785-ERR2820802	Reconstruction of gene models
Selaginella moellendorffii	ERR2820926-ERR2820928	Reconstruction of gene models
Selaginella moellendorffii	ERR2820931-ERR2820933	Reconstruction of gene models
Selaginella moellendorffii	ERR2820935	Reconstruction of gene models
Selaginella moellendorffii	ERR2820942	Reconstruction of gene models
Selaginella moellendorffii	ERR3466702	Reconstruction of gene models
Selaginella moellendorffii	ERR3466709	Reconstruction of gene models
Selaginella moellendorffii	ERR3466711-ERR3466713	Reconstruction of gene models
Selaginella moellendorffii	ERR3466721	Reconstruction of gene models
Selaginella moellendorffii	ERR3466727	Reconstruction of gene models
Selaginella moellendorffii	SRR042532	Reconstruction of gene models
Selaginella moellendorffii	SRR1230915-SRR1230924	Reconstruction of gene models
Selaginella moellendorffii	SRR1740446-SRR1740451	Reconstruction of gene models
Selaginella moellendorffii	SRR3723107-SRR3723113	Reconstruction of gene models
Selaginella moellendorffii	SRR8149074	Reconstruction of gene models
Selaginella moellendorffii	SRR8261761-SRR8261768	Reconstruction of gene models
Marchantia polymorpha	DRX045349-DRX045351	Calculation of expression level in vegitative stage (thalli)
Marchantia polymorpha	DRX045349-DRX045351, DRX045355, DRX045356	Calculation of expression level in male reproductive stage (antheridia)
Marchantia polymorpha	DRR050346-DRR050350	Conferm of the gene model
Physcomitrium patens	DRX093812	Calculation of expression level in vegitative stage (gametophores)
Physcomitrium patens	DRX093853	Calculation of expression level in male reproductive stage (antheridia)
Klebsormidium nitens	DRR064061-DRR064066	Conferm of the gene model
Klebsormidium nitens	ERR2820725-ERR2820742	Conferm of the gene model
Klebsormidium nitens	ERR2820830-ERR2820850	Conferm of the gene model
Klebsormidium nitens	SRR5905109-SRR5905114	Conferm of the gene model
Chara braunii	DRX093726-DRX093728, DRX022182	Reconstruction of gene models
Mesostigma viride	ERR364365	Reconstruction of gene models
Mesostigma viride	SRR1260996	Reconstruction of gene models
Mesostigma viride	SRR1594255	Reconstruction of gene models
Mesostigma viride	SRR5949021-SRR5949022	Reconstruction of gene models
Mesostigma viride	SRR5949024-SRR5949025	Reconstruction of gene models
Mesostigma viride	SRR8317865-SRR8317888	Reconstruction of gene models

### Sheet: S4
Supplementary Table S4. The list of BLD10s of the streptophyte found in this study.
Species	BLD10 sequence names	Brief search methods	Hit sequences by BLAST
Ginkgo biloba	GbBLD10a, GbBLD10b	BLASTP against the protein annotation shown in supplementary table S2 Reconstruction by RNA-seq data shown in supplementary table S3	Gb_13822, Gb_03087, Gb_03088, Gb_03089, Gb_30854, Gb_30855, Gb_39501
Salvinia cucullata	Sacu_v1.1_s0007.g003760	BLASTP against the protein annotation shown in supplementary table S2	Sacu_v1.1_s0007.g003760
Azolla filiculoides	AfBLD10	BLASTP against the protein annotation shown in supplementary table S2 Reconstruction by RNA-seq data shown in supplementary table S3	Azfi_s0013.g013382
Selaginella moellendorffii	SmBLD10	BLASTP against the protein annotation shown in supplementary table S2 Reconstruction by the genomic sequence with the alignment as a guide	SELMODRAFT_427424
Anthoceros punctatus	Apun_evm.model.utg000038l.487.1	BLASTP against the protein annotation shown in supplementary table S2	Apun_evm.model.utg000038l.487.1
Coleochaete orbicularis	GBSL01053926.1	TBLASTN against TSA with Limit by organisms Coleochaete (taxid:3123)	GBSL01053926.1
Chara braunii	CbBLD10	BLASTP against the protein annotation shown in supplementary table S2 Reconstruction by RNA-seq data shown in supplementary table S3	g23504, g23505, g22913
Klebsormidium flaccidum	Klebsormidium: kfl00353_0080_v1.1	BLASTP against the protein annotation shown in supplementary table S2	Klebsormidium: kfl00353_0080_v1.1
Mesostigma viride	MvBLD10	TBLASTN against TSA with Limit by organisms Mesostigma (taxid:41881) Reconstruction by RNA-seq data shown in supplementary table S3	GBSK01025776.1, GBSK01066935.1, GBSK01025778.1
Chlorokybus atmophyticus	Chrsp112S01623	BLASTP against the protein annotation shown in supplementary table S2	Chrsp112S01623

### Sheet: S5
Supplementary Table S5. Oligodeoxynucleotides and primers used in this study.
For Marchantia
Oligodeoxynucleotides for generating mutants
Mpbld10_gRNA_Fw	CTCGAGTCAAAGTTGCAGCCCTCA
Mpbld10_gRNA_Rv	AAACTGAGGGCTGCAACTTTGACT
Mpbld10_genotypingFw	GGTGCTTCGAGAGCTGCTCTGTC
Mpbld10_0genotypingRv	AGCAGGATTGAAGATTGAGAGTCG
Primers used for cloning 5' flanking region
pE-MpBLD10 gf.1	GCCCCCTTCACCCAAACTGGCACCCTTCGC
pMpBLD10-SmaI r.	GCGCCCACCCTTCCCGGGCGACAGAGCAGCTCTCG
pENTR f.	AAGGGTGGGCGCGCCGACCC
pENTR-DTOPO-r.	GGTGAAGGGGGCGGCCG
Primers used for cloning coding region and 3' flanking region
pENTR f.	AAGGGTGGGCGCGCCGACCC
pMpBLD10-SmaI r.2	CCCGGGCGACAGAGCAGCTCTCG
SmaI-MpBLD10-f.	GCTCTGTCGCCCGGGATGGTCATGGCTCAGGAGCA
MpBLD10 intr.3	GCAGTTGTTAGCTGCACC
MpBLD10 intf.3	GCTAACAACTGCATTGGCCTCCA
pE-MpBLD10 UTRr.1	GCGCCCACCCTTCAGCCCTCCACCCGG
MpBLD10cdsRv	TCAAGATAAAGTGGTAGCTGTTTCC
MpBLD10 intf.2	ACTTTATCTTGAGTAGTGAGCCT
pE-MpBLD10 gr.1	GCGCCCACCCTTCGTCTACGATTACATGCC
Primers used for introduce silent mutation to the PAM site
MpBLD10 intr.1	GTGAGGGCTGCAACTTTG
MpBLD10 intf.1	TGCAGCCCTCACCGACAGTCTGAAGCAGGA
Primers used for introduce mcitrine
pMpBLD10-GFPf.	CTCTGTCGCCCGGGATGGTGAGCAAGGGCG
linker-MpBLD10r.	CATGACCATCCCGGGGCCGCCACTACCTCC
For Physcomitrella
Oligodeoxynucleotides used for gRNA
G230-gRNA#1_F	catgCAGTTGCTGGATCGTTTGC
G230-gRNA#1_R	aaacGCAAACGATCCAGCAACTG
G230-gRNA#2_F	catgCAGGCTAGCCTAAATACCA
G230-gRNA#2_R	aaacTGGTATTTAGGCTAGCCTG
Primers used for screening CRISPR-Cas9-mediated mutants
G230_for_g1_F	TATTCAGGCATAGCTTAGGTGG
G230_for_g1_R	AGACCGCAAGATTACCATGTAA
G230_for_g2_F	CTTGTGCTACCTCTTTGTCAAC
G230_for_g2_R	CGTAATCTTTCTTCCGTCTCCT
*G230_for_g1_F and G230_for_g1_R; for detection of mutation in sgRNA#1 site.
*G230_for_g2_F and G230_for_g2_R; for detection of mutation in sgRNA#2 site.
*G230_for_g1_F and G230_for_g2_R; for detection of large deletion between sgRNA#1 and sgRNA#2 sites.
Primers used for amplification of the Citrine-fusion plasmid
G230_F2	AGCTTGTCGGGATTAATTCAAATAATGT
XbaI_G230_3'_R	cagTCTAGAatctggcagatgaacttaatgcagttac
